# Global landscape of the host response to SARS-CoV-2 variants reveals viral evolutionary trajectories

**DOI:** 10.1101/2022.10.19.512927

**Authors:** Mehdi Bouhaddou, Ann-Kathrin Reuschl, Benjamin J. Polacco, Lucy G. Thorne, Manisha R. Ummadi, Chengjin Ye, Romel Rosales, Adrian Pelin, Jyoti Batra, Gwendolyn M. Jang, Jiewei Xu, Jack M. Moen, Alicia Richards, Yuan Zhou, Bhavya Harjai, Erica Stevenson, Ajda Rojc, Roberta Ragazzini, Matthew V.X. Whelan, Wilhelm Furnon, Giuditta De Lorenzo, Vanessa Cowton, Abdullah M. Syed, Alison Ciling, Noa Deutsch, Daniel Pirak, Giulia Dowgier, Dejan Mesner, Jane L. Turner, Briana L. McGovern, M. Luis Rodriguez, Rocio Leiva-Rebollo, Alistair S. Dunham, Xiaofang Zhong, Manon Eckhardt, Andrea Fossati, Nicholas Liotta, Thomas Kehrer, Anastasija Cupic, Magda Rutkowska, Nacho Mena, Sadaf Aslam, Alyssa Hoffert, Helene Foussard, John Pham, Molly Lyons, Laura Donahue, Aliesha Griffin, Rebecca Nugent, Kevin Holden, Robert Deans, Pablo Aviles, José Antonio López-Martín, Jose M. Jimeno, Kirsten Obernier, Jacqueline M. Fabius, Margaret Soucheray, Ruth Hüttenhain, Irwin Jungreis, Manolis Kellis, Ignacia Echeverria, Kliment Verba, Paola Bonfanti, Pedro Beltrao, Roded Sharan, Jennifer A. Doudna, Luis Martinez-Sobrido, Arvind Patel, Massimo Palmarini, Lisa Miorin, Kris White, Danielle L. Swaney, Adolfo García-Sastre, Clare Jolly, Lorena Zuliani-Alvarez, Greg J. Towers, Nevan J. Krogan

## Abstract

A series of SARS-CoV-2 variants of concern (VOCs) have evolved in humans during the COVID-19 pandemic—Alpha, Beta, Gamma, Delta, and Omicron. Here, we used global proteomic and genomic analyses during infection to understand the molecular responses driving VOC evolution. We discovered VOC-specific differences in viral RNA and protein expression levels, including for N, Orf6, and Orf9b, and pinpointed several viral mutations responsible. An analysis of the host response to VOC infection and comprehensive interrogation of altered virus-host protein-protein interactions revealed conserved and divergent regulation of biological pathways. For example, regulation of host translation was highly conserved, consistent with suppression of VOC replication in mice using the translation inhibitor plitidepsin. Conversely, modulation of the host inflammatory response was most divergent, where we found Alpha and Beta, but not Omicron BA.1, antagonized interferon stimulated genes (ISGs), a phenotype that correlated with differing levels of Orf6. Additionally, Delta more strongly upregulated proinflammatory genes compared to other VOCs. Systematic comparison of Omicron subvariants revealed BA.5 to have evolved enhanced ISG and proinflammatory gene suppression that similarly correlated with Orf6 expression, effects not seen in BA.4 due to a mutation that disrupts the Orf6-nuclear pore interaction. Our findings describe how VOCs have evolved to fine-tune viral protein expression and protein-protein interactions to evade both innate and adaptive immune responses, offering a likely explanation for increased transmission in humans.

**One sentence summary:** Systematic proteomic and genomic analyses of SARS-CoV-2 variants of concern reveal how variant-specific mutations alter viral gene expression, virus-host protein complexes, and the host response to infection with applications to therapy and future pandemic preparedness.
