## Supplemental Tables for "Global landscape of the host response to SARS-CoV-2 variants reveals viral evolutionary trajectories": TableS1_VOCMutations.xlsx

### Sheet: Sheet1
Variant	Mutation	Type
Alpha_20I_V1	S:H69-	nonsynonymous
Alpha_20I_V1	S:V70-	nonsynonymous
Alpha_20I_V1	S:Y144-	nonsynonymous
Alpha_20I_V1	S:N501Y	nonsynonymous
Alpha_20I_V1	S:A570D	nonsynonymous
Alpha_20I_V1	S:D614G	nonsynonymous
Alpha_20I_V1	S:P681H	nonsynonymous
Alpha_20I_V1	S:T716I	nonsynonymous
Alpha_20I_V1	S:S982A	nonsynonymous
Alpha_20I_V1	S:D1118H	nonsynonymous
Alpha_20I_V1	ORF1a:T1001I	nonsynonymous
Alpha_20I_V1	ORF1a:A1708D	nonsynonymous
Alpha_20I_V1	ORF1a:I2230T	nonsynonymous
Alpha_20I_V1	ORF1a:S3675-	nonsynonymous
Alpha_20I_V1	ORF1a:G3676-	nonsynonymous
Alpha_20I_V1	ORF1a:F3677-	nonsynonymous
Alpha_20I_V1	N:D3L	nonsynonymous
Alpha_20I_V1	N:R203K	nonsynonymous
Alpha_20I_V1	N:G204R	nonsynonymous
Alpha_20I_V1	N:S235F	nonsynonymous
Alpha_20I_V1	ORF1b:P314L	nonsynonymous
Alpha_20I_V1	ORF8:Q27*	nonsynonymous
Alpha_20I_V1	ORF8:R52I	nonsynonymous
Alpha_20I_V1	ORF8:Y73C	nonsynonymous
Alpha_20I_V1	C241T	synonymous
Alpha_20I_V1	C913T	synonymous
Alpha_20I_V1	C3037T	synonymous
Alpha_20I_V1	C5986T	synonymous
Alpha_20I_V1	C14676T	synonymous
Alpha_20I_V1	C15279T	synonymous
Alpha_20I_V1	T16176C	synonymous
Beta_20H_V2	S:D80A	nonsynonymous
Beta_20H_V2	S:D215G	nonsynonymous
Beta_20H_V2	S:L241-	nonsynonymous
Beta_20H_V2	S:L242-	nonsynonymous
Beta_20H_V2	S:A243-	nonsynonymous
Beta_20H_V2	S:K417N	nonsynonymous
Beta_20H_V2	S:E484K	nonsynonymous
Beta_20H_V2	S:N501Y	nonsynonymous
Beta_20H_V2	S:D614G	nonsynonymous
Beta_20H_V2	S:A701V	nonsynonymous
Beta_20H_V2	ORF3a:Q57H	nonsynonymous
Beta_20H_V2	ORF1a:T265I	nonsynonymous
Beta_20H_V2	ORF1a:K1655N	nonsynonymous
Beta_20H_V2	ORF1a:K3353R	nonsynonymous
Beta_20H_V2	ORF1a:S3675-	nonsynonymous
Beta_20H_V2	ORF1a:G3676-	nonsynonymous
Beta_20H_V2	ORF1a:F3677-	nonsynonymous
Beta_20H_V2	N:T205I	nonsynonymous
Beta_20H_V2	ORF1b:P314L	nonsynonymous
Beta_20H_V2	E:P71L	nonsynonymous
Beta_20H_V2	G174T	synonymous
Beta_20H_V2	C241T	synonymous
Beta_20H_V2	C3037T	synonymous
Beta_20H_V2	C28253T	synonymous
Gamma_20J_V3	S:L18F	nonsynonymous
Gamma_20J_V3	S:T20N	nonsynonymous
Gamma_20J_V3	S:P26S	nonsynonymous
Gamma_20J_V3	S:D138Y	nonsynonymous
Gamma_20J_V3	S:R190S	nonsynonymous
Gamma_20J_V3	S:K417T	nonsynonymous
Gamma_20J_V3	S:E484K	nonsynonymous
Gamma_20J_V3	S:N501Y	nonsynonymous
Gamma_20J_V3	S:D614G	nonsynonymous
Gamma_20J_V3	S:H655Y	nonsynonymous
Gamma_20J_V3	S:T1027I	nonsynonymous
Gamma_20J_V3	S:V1176F	nonsynonymous
Gamma_20J_V3	ORF3a:S253P	nonsynonymous
Gamma_20J_V3	ORF1a:S1188L	nonsynonymous
Gamma_20J_V3	ORF1a:K1795Q	nonsynonymous
Gamma_20J_V3	ORF1a:S3675-	nonsynonymous
Gamma_20J_V3	ORF1a:G3676-	nonsynonymous
Gamma_20J_V3	ORF1a:F3677-	nonsynonymous
Gamma_20J_V3	N:P80R	nonsynonymous
Gamma_20J_V3	N:R203K	nonsynonymous
Gamma_20J_V3	N:G204R	nonsynonymous
Gamma_20J_V3	ORF1b:P314L	nonsynonymous
Gamma_20J_V3	ORF1b:E1264D	nonsynonymous
Gamma_20J_V3	ORF8:E92K	nonsynonymous
Gamma_20J_V3	C241T	synonymous
Gamma_20J_V3	T733C	synonymous
Gamma_20J_V3	C2749T	synonymous
Gamma_20J_V3	C3037T	synonymous
Gamma_20J_V3	A6319G	synonymous
Gamma_20J_V3	A6613G	synonymous
Gamma_20J_V3	C12778T	synonymous
Gamma_20J_V3	C13860T	synonymous
Gamma_20J_V3	A28877T	synonymous
Gamma_20J_V3	G28878C	synonymous
Delta_21J	S:T19R	nonsynonymous
Delta_21J	S:E156-	nonsynonymous
Delta_21J	S:F157-	nonsynonymous
Delta_21J	S:R158G	nonsynonymous
Delta_21J	S:L452R	nonsynonymous
Delta_21J	S:T478K	nonsynonymous
Delta_21J	S:D614G	nonsynonymous
Delta_21J	S:P681R	nonsynonymous
Delta_21J	S:D950N	nonsynonymous
Delta_21J	ORF1a:A1306S	nonsynonymous
Delta_21J	ORF1a:V2930L	nonsynonymous
Delta_21J	ORF1a:T3255I	nonsynonymous
Delta_21J	ORF1a:T3646A	nonsynonymous
Delta_21J	ORF1b:P314L	nonsynonymous
Delta_21J	ORF1b:G662S	nonsynonymous
Delta_21J	ORF1b:P1000L	nonsynonymous
Delta_21J	ORF1b:A1918V	nonsynonymous
Delta_21J	M:I82T	nonsynonymous
Delta_21J	N:D63G	nonsynonymous
Delta_21J	N:R203M	nonsynonymous
Delta_21J	N:G215C	nonsynonymous
Delta_21J	N:D377Y	nonsynonymous
Delta_21J	ORF3a:S26L	nonsynonymous
Delta_21J	ORF7a:V82A	nonsynonymous
Delta_21J	ORF7a:T120I	nonsynonymous
Delta_21J	ORF7b:T40I	nonsynonymous
Delta_21J	ORF8:D119-	nonsynonymous
Delta_21J	ORF8:F120-	nonsynonymous
Delta_21J	ORF9b:T60A	nonsynonymous
Delta_21J	G210T	synonymous
Delta_21J	C241T	synonymous
Delta_21J	C3037T	synonymous
Delta_21J	C8986T	synonymous
Delta_21J	A11332G	synonymous
Delta_21J	A28271-	synonymous
Delta_21J	G29742T	synonymous
Omicron_21K	S:A67V	nonsynonymous
Omicron_21K	S:H69-	nonsynonymous
Omicron_21K	S:V70-	nonsynonymous
Omicron_21K	S:T95I	nonsynonymous
Omicron_21K	S:G142-	nonsynonymous
Omicron_21K	S:V143-	nonsynonymous
Omicron_21K	S:Y144-	nonsynonymous
Omicron_21K	S:Y145D	nonsynonymous
Omicron_21K	S:N211-	nonsynonymous
Omicron_21K	S:L212I	nonsynonymous
Omicron_21K	S:G339D	nonsynonymous
Omicron_21K	S:S371L	nonsynonymous
Omicron_21K	S:S373P	nonsynonymous
Omicron_21K	S:S375F	nonsynonymous
Omicron_21K	S:K417N	nonsynonymous
Omicron_21K	S:N440K	nonsynonymous
Omicron_21K	S:G446S	nonsynonymous
Omicron_21K	S:S477N	nonsynonymous
Omicron_21K	S:T478K	nonsynonymous
Omicron_21K	S:E484A	nonsynonymous
Omicron_21K	S:Q493R	nonsynonymous
Omicron_21K	S:G496S	nonsynonymous
Omicron_21K	S:Q498R	nonsynonymous
Omicron_21K	S:N501Y	nonsynonymous
Omicron_21K	S:Y505H	nonsynonymous
Omicron_21K	S:T547K	nonsynonymous
Omicron_21K	S:D614G	nonsynonymous
Omicron_21K	S:H655Y	nonsynonymous
Omicron_21K	S:N679K	nonsynonymous
Omicron_21K	S:P681H	nonsynonymous
Omicron_21K	S:N764K	nonsynonymous
Omicron_21K	S:D796Y	nonsynonymous
Omicron_21K	S:N856K	nonsynonymous
Omicron_21K	S:Q954H	nonsynonymous
Omicron_21K	S:N969K	nonsynonymous
Omicron_21K	S:L981F	nonsynonymous
Omicron_21K	N:P13L	nonsynonymous
Omicron_21K	N:E31-	nonsynonymous
Omicron_21K	N:R32-	nonsynonymous
Omicron_21K	N:S33-	nonsynonymous
Omicron_21K	N:R203K	nonsynonymous
Omicron_21K	N:G204R	nonsynonymous
Omicron_21K	ORF1a:K856R	nonsynonymous
Omicron_21K	ORF1a:S2083-	nonsynonymous
Omicron_21K	ORF1a:L2084I	nonsynonymous
Omicron_21K	ORF1a:A2710T	nonsynonymous
Omicron_21K	ORF1a:T3255I	nonsynonymous
Omicron_21K	ORF1a:P3395H	nonsynonymous
Omicron_21K	ORF1a:L3674-	nonsynonymous
Omicron_21K	ORF1a:S3675-	nonsynonymous
Omicron_21K	ORF1a:G3676-	nonsynonymous
Omicron_21K	ORF1a:I3758V	nonsynonymous
Omicron_21K	ORF1b:P314L	nonsynonymous
Omicron_21K	ORF1b:I1566V	nonsynonymous
Omicron_21K	ORF9b:P10S	nonsynonymous
Omicron_21K	ORF9b:E27-	nonsynonymous
Omicron_21K	ORF9b:N28-	nonsynonymous
Omicron_21K	ORF9b:A29-	nonsynonymous
Omicron_21K	E:T9I	nonsynonymous
Omicron_21K	M:D3G	nonsynonymous
Omicron_21K	M:Q19E	nonsynonymous
Omicron_21K	M:A63T	nonsynonymous
Omicron_21K	C241T	synonymous
Omicron_21K	C3037T	synonymous
Omicron_21K	T5386G	synonymous
Omicron_21K	T13195C	synonymous
Omicron_21K	C15240T	synonymous
Omicron_21K	C25000T	synonymous
Omicron_21K	C25584T	synonymous
Omicron_21K	A27259C	synonymous
Omicron_21K	C27807T	synonymous
Omicron_21K	A28271T	synonymous
